# Identification of microRNAs that stabilize p53 in HPV-positive cancer cells

**DOI:** 10.1101/2020.09.21.305946

**Authors:** Gustavo Martínez-Noël, Patricia Szajner, Rebecca E. Kramer, Kathleen A. Boyland, Asma Sheikh, Jennifer A. Smith, Peter M. Howley

**Affiliations:** Department of Immunology, Harvard Medical School, 77 Avenue Louis Pasteur, Boston MA 02115; ICCB-Longwood Screening Facility, Harvard Medical School, 250 Longwood Avenue, Boston MA 02115

## Abstract

Etiologically, 5% of all cancers worldwide are caused by the high-risk human papillomaviruses (hrHPVs). These viruses encode two oncoproteins (E6 and E7) whose expression is required for cancer initiation and maintenance. Among their cellular targets are the p53 and the retinoblastoma tumor suppressor proteins. Inhibition of the hrHPV E6-mediated ubiquitylation of p53 through the E6AP ubiquitin ligase results in the stabilization of p53, leading to cellular apoptosis. We utilized a live cell high throughput screen to determine whether exogenous microRNA (miRNA) transfection had the ability to stabilize p53 in hrHPV-positive cervical cancer cells expressing a p53-fluorescent protein as an *in vivo* reporter of p53 stability. Among the miRNAs whose transfection resulted in the greatest p53 stabilization was 375-3p that has previously been reported to stabilize p53 in HeLa cells, providing validation of the screen. The top 32 miRNAs in addition to 375-3p were further assessed using a second cell-based p53 stability reporter system as well as in non-reporter HeLa cells to examine their effects on endogenous p53 protein levels, resulting in the identification of 23 miRNAs whose transfection increased p53 levels in HeLa cells. While a few miRNAs that stabilized p53 led to decreases in E6AP protein levels, all targeted HPV oncoprotein expression. We further examined subsets of these miRNAs for their abilities to induce apoptosis and determined whether it was p53-mediated. The introduction of specific miRNAs revealed surprisingly heterogeneous responses in different cell lines. Nonetheless, some of the miRNAs described here have potential as therapeutics for treating HPV-positive cancers.

**Importance:** Human papillomaviruses cause approximately 5% of all cancers worldwide and encode genes that contribute to both the initiation and maintenance of these cancers. The viral oncoprotein E6 is expressed in all HPV-positive cancers and functions by targeting the degradation of p53 through the engagement of the cellular ubiquitin ligase E6AP. Inhibiting the degradation of p53 leads to apoptosis in HPV-positive cancer cells. Using a high throughput live cell assay we identified several miRNAs whose transfection stabilize p53 in HPV-positive cells. These miRNAs have the potential to be used in the treatment of HPV-positive cancers.
