## Supplemental Table 2 for "Identification of microRNAs that stabilize p53 in HPV-positive cancer cells"

### Sheet: Sheet1
Quantification of the effect of miRNAs transfection on E6AP, and E6 protein levels in HeLa cells.
Quantification of E6AP and E6 protein levels from western blot experiments. The values for E6AP and E6 were normalized to the amount of actin in the same sample, then all values were divided by the corresponding value of the mock transfection in the same blot. The significance of differences between the samples means was determined using the one-way ANOVA test: Gel A: p53 protein levels: F(16, 34…
	Gel	miRNAs	p53						E6						E6AP
			Experiment 1	Experiment 2	Experiment 3	Experiment 4	Mean ± SD	Adjusted P Value	Experiment 1	Experiment 2	Experiment 3	Experiment 4	Mean ± SD	Adjusted P Value	Experiment 1	Experiment 2	Experiment 3	Experiment 4	Mean ± SD	Adjusted P Value
	A	Ctrl. 1	0.891059	1.10838	1.3066		1.102 ± 0.208; N=3		0.58394	0.846608	0.928425		0.786 ± 0.180; N=3		0.692785	1.10405	1.10509		0.967 ± 0.238; N=3
		375-3P	3.06094	3.22455	2.74607		3.011 ± 0.243; N=3	0.0032	0.240215	0.422401	0.290108		0.318 ± 0.094; N=3	<0.0001	0.557418	0.701923	0.940966		0.733 ± 0.194; N=3	0.4836
		498-5p	1.1206	1.32979	1.37618		1.276 ± 0.136; N=3	0.9995	0.58685	0.532815	0.625738		0.582 ± 0.047; N=3	0.2012	1.34677	1.36741	1.34183		1.352 ± 0.014; N=3	0.0504
		219-5p	0.866969	1.74733	1.66677		1.427 ± 0.487; N=3	0.9989	0.610325	0.441037	0.673844		0.575 ± 0.120; N=3	0.1733	1.08523	1.25281	1.20569		1.181 ± 0.086; N=3	0.5945
		511-5p	1.33647	3.16272	2.27344		2.258 ± 0.913; N=3	0.1613	0.251121	0.301595	0.355775		0.303 ± 0.052; N=3	<0.0001	1.37689	1.48364	1.33876		1.400 ± 0.075; N=3	0.0204
		519c-3p	4.12403	3.85437	2.60357		3.527 ± 0.811; N=3	0.0002	0.0142311	0.302525	0.0781866		0.132 ± 0.151; N=3	<0.0001	1.27056	1.14893	0.931604		1.117 ± 0.172; N=3	0.9169
		943	2.22882	4.34316	3.03289		3.202 ± 1.067; N=3	0.001	0.0493024	0.257296	0.242888		0.183 ± 0.116; N=3	<0.0001	1.09873	1.55262	1.36426		1.339 ± 0.228; N=3	0.0642
		106a-3p	0.930123	1.72336	1.44149		1.365 ± 0.402; N=3	0.9992	0.500682	0.369466	0.413866		0.428 ± 0.067; N=3	0.0028	1.38339	1.40184	1.42527		1.403 ± 0.021; N=3	0.019
		374b-5p	3.09883	4.05487	3.56019		3.571 ± 0.478; N=3	0.0001	0.209226	0.255746	0.254511		0.240 ± 0.027; N=3	<0.0001	0.963124	0.779596	1.04369		0.929 ± 0.135; N=3	0.9996
		148b-5p	2.47144	3.34505	3.11533		2.977 ± 0.453; N=3	0.0039	0.0678678	0.315819	0.250135		0.211 ± 0.128; N=3	<0.0001	0.909058	0.535896	0.712615		0.719 ± 0.187; N=3	0.4107
		519d-3p	2.4046	2.27943	2.28513		2.323 ± 0.071; N=3	0.1214	0.413532	0.317549	0.315274		0.349 ± 0.056; N=3	0.0002	1.48528	0.996056	1.26391		1.248 ± 0.245; N=3	0.2684
		631	2.91189	2.13279	2.19663		2.414 ± 0.433; N=3	0.0802	0.129243	0.339852	0.289981		0.253 ± 0.110; N=3	<0.0001	1.25863	1.33218	1.30189		1.298 ± 0.037; N=3	0.1285
		592	1.21194	2.04753	1.63429		1.631 ± 0.418; N=3	0.9329	0.590135	0.31015	0.350353		0.417 ± 0.151; N=3	0.002	1.68114	1.43262	1.43489		1.516 ± 0.143; N=3	0.0018
		519b-3p	3.05593	3.56675	2.89677		3.173 ± 0.350; N=3	0.0012	0.0794777	0.194798	0.0782196		0.117 ± 0.067; N=3	<0.0001	1.05582	0.991807	1.15503		1.068 ± 0.082; N=3	0.9951
		93-3p	3.91795	5.32856	4.21212		4.486 ± 0.744; N=3	<0.0001	0.404609	0.359753	0.257286		0.341 ± 0.076; N=3	0.0002	1.5403	1.96058	1.6251		1.709 ± 0.222; N=3	<0.0001
		508-3p	1.08354	2.22839	1.3137		1.542 ± 0.606; N=3	0.983	0.739399	0.500387	0.447185		0.562 ± 0.156; N=3	0.1291	1.19785	1.39301	1.35774		1.316 ± 0.104; N=3	0.0944
		374a-3p	1.41977	2.66765	2.79122		2.293 ± 0.759; N=3	0.1386	0.34747	0.389567	0.361537		0.366 ± 0.021; N=3	0.0004	0.79684	0.682973	0.994584		0.825 ± 0.158; N=3	0.9391
	B	Ctrl. 1	1.67203	1.07675	1.26298		1.337 ± 0.305; N=3		0.946357	0.867074	1.18505		0.999 ± 0.166; N=3		1.09575	1.01137	1.43166		1.180 ± 0.222; N=3
		375-3p	4.51417	3.62909	3.36099		3.835 ± 0.603; N=3	<0.0001	0.345662	0.414135	0.485678		0.415 ± 0.070; N=3	<0.0001	0.687554	0.678042	1.07585		0.814 ± 0.227; N=3	0.412
		498-5p	1.25262	1.37363	1.4143		1.347 ± 0.084; N=3	>0.9999	0.54081	0.655227	0.669366		0.622 ± 0.070; N=3	0.0002	1.45319	1.10841	1.32504		1.296 ± 0.174; N=3	0.9991
		520d-3p	2.62807	2.72063	2.45655		2.602 ± 0.134; N=3	0.0078	0.208659	0.253162	0.272336		0.245 ± 0.033; N=3	<0.0001	1.37357	1.14145	1.64858		1.388 ± 0.254; N=3	0.9331
		520c-3p	3.96431	4.09651	4.18605		4.082 ± 0.112; N=3	<0.0001	0.131116	0.251304	0.201495		0.195 ± 0.060; N=3	<0.0001	1.31034	1.06719	1.7237		1.367 ± 0.332; N=3	0.966
		520b-3p	4.28416	3.11805	2.94379		3.449 ± 0.729; N=3	<0.0001	0.173935	0.313415	0.161543		0.216 ± 0.084; N=3	<0.0001	1.47711	0.886582	1.37568		1.246 ± 0.316; N=3	0.9995
		153-3p	1.88037	2.11454	1.92836		1.974 ± 0.124; N=3	0.416	0.361902	0.455296	0.551996		0.456 ± 0.095; N=3	<0.0001	0.96984	0.979714	1.16057		1.037 ± 0.107; N=3	0.994
		17-5p	2.18744	2.20414	1.97515		2.122 ± 0.128; N=3	0.1978	0.310818	0.440241	0.431466		0.394 ± 0.072; N=3	<0.0001	1.49394	1.15861	1.55328		1.402 ± 0.213; N=3	0.9028
		519a-3p	3.37298	3.0017	2.56199		2.979 ± 0.406; N=3	0.0004	0.0459431	0.209104	0.110735		0.122 ± 0.082; N=3	<0.0001	1.28644	0.789505	1.13848		1.071 ± 0.255; N=3	0.9991
		373-3p	2.68962	2.19879	2.07411		2.321 ± 0.325; N=3	0.0586	0.12226	0.30332	0.22856		0.218 ± 0.091; N=3	<0.0001	1.49653	0.996598	1.25885		1.251 ± 0.250; N=3	0.9995
		302a-3p	3.50723	3.11166	2.35943		2.993 ± 0.583; N=3	0.0004	0.151446	0.339237	0.140071		0.210 ± 0.112; N=3	<0.0001	1.38883	0.961162	1.29858		1.216 ± 0.225; N=3	0.9997
		302b-3p	3.36761	3.01533	2.37008		2.918 ± 0.506; N=3	0.0006	0.228087	0.291622	0.229612		0.250 ± 0.036; N=3	<0.0001	1.38603	0.926708	1.19556		1.169 ± 0.231; N=3	>0.9999
		509-3p	5.73342	4.6026	4.41406		4.917 ± 0.714; N=3	<0.0001	0.274736	0.442164	0.249506		0.322 ± 0.105; N=3	<0.0001	1.24129	0.93445	1.46274		1.213 ± 0.265; N=3	0.9998
		210-3p	2.01954	2.37549	1.77672		2.057 ± 0.301; N=3	0.2798	0.3325	0.278599	0.113897		0.242 ± 0.114; N=3	<0.0001	1.23532	1.03249	1.227		1.165 ± 0.115; N=3	>0.9999
		302c-3p	2.33975	2.55358	2.3091		2.401 ± 0.133; N=3	0.034	0.192463	0.330318	0.204606		0.242 ± 0.076; N=3	<0.0001	1.26486	0.888281	1.3125		1.155 ± 0.232; N=3	0.9999
	C	Ctrl. 1	1.00915	0.94421	0.87042	1.07919	0.976 ± 0.089; N=4		0.895145	0.73248	0.985948	1.15198	0.941 ± 0.175; N=4		1.24361	1.33805	1.15719	1.37603	1.279 ± 0.098; N=4
		375-3p	1.8628	1.75489	1.74313	2.11582	1.869 ± 0.173; N=4	<0.0001	0.0724247	0.0262363	0.128631	0.293847	0.130 ± 0.117; N=4	<0.0001	0.737959	0.538821	1.04565	1.26725	0.897 ± 0.323; N=4	0.061
		498-5p	1.1359	1.10532	1.10761	1.1026	1.113 ± 0.015; N=4	0.6296	0.583059	0.555355	0.744497	0.725064	0.652 ± 0.097; N=4	0.0111	1.12501	1.14668	1.44915	1.53024	1.313 ± 0.207; N=4	0.9912
		1287-5p	2.80173	2.56377	2.01524	2.4795	2.465 ± 0.329; N=4	<0.0001	0.0188352	0.0119302	0.0328781	0.0544527	0.030 ± 0.019; N=4	<0.0001	1.84715	1.54803	1.80107	1.81974	1.754 ± 0.139; N=4	0.0196
